# Global biogeography of N_2_-fixing microbes: *nifH* amplicon database and analytics workflow

**DOI:** 10.1101/2024.05.04.592440

**Authors:** Michael Morando, Jonathan Magasin, Shunyan Cheung, Matthew M. Mills, Jonathan P. Zehr, Kendra A. Turk-Kubo

**Affiliations:** Ocean Sciences Department, University of California, Santa Cruz, Santa Cruz, 95064, United States; Institute of Marine Biology and Center of Excellence for the Oceans, National Taiwan Ocean University, Keelung, Taiwan; Earth System Science, Stanford University, Stanford, 94305, United States

## Abstract

Marine nitrogen (N) fixation is a globally significant biogeochemical process carried out by a specialized group of prokaryotes (diazotrophs), yet our understanding of their ecology is constantly evolving. Although marine dinitrogen (N_2_)-fixation is often ascribed to cyanobacterial diazotrophs, indirect evidence suggests that non-cyanobacterial diazotrophs (NCDs) might also be important. One widely used approach for understanding diazotroph diversity and biogeography is polymerase chain reaction (PCR)-amplification of a portion of the *nifH* gene, which encodes a structural component of the N_2_-fixing enzyme complex, nitrogenase. An array of bioinformatic tools exists to process *nifH* amplicon data, however, the lack of standardized practices has hindered cross-study comparisons. This has led to a missed opportunity to more thoroughly assess diazotroph biogeography, diversity, and their potential contributions to the marine N cycle. To address these knowledge gaps a bioinformatic workflow was designed that standardizes the processing of *nifH* amplicon datasets originating from high-throughput sequencing (HTS). Multiple datasets are efficiently and consistently processed with a specialized DADA2 pipeline to identify amplicon sequence variants (ASVs). A series of customizable post-pipeline stages then detect and discard spurious *nifH* sequences and annotate the subsequent quality-filtered *nifH* ASVs using multiple reference databases and classification approaches. This newly developed workflow was used to reprocess nearly all publicly available *nifH* amplicon HTS datasets from marine studies, and to generate a comprehensive *nifH* ASV database containing 7909 ASVs aggregated from 21 studies that represent the diazotrophic populations in the global ocean. For each sample, the database includes physical and chemical metadata obtained from the Simons Collaborative Marine Atlas Project (CMAP). Here we demonstrate the utility of this database for revealing global biogeographical patterns of prominent diazotroph groups and highlight the influence of sea surface temperature. The workflow and *nifH* ASV database provide a robust framework for studying marine N_2_ fixation and diazotrophic diversity captured by *nifH* amplicon HTS. Future datasets that target understudied ocean regions can be added easily, and users can tune parameters and studies included for their specific focus. The workflow and database are available, respectively, in GitHub (https://github.com/jdmagasin/nifH-ASV-workflow) and Figshare (https://doi.org/10.6084/m9.figshare.23795943.v1).
