## Supplementary Tables 1, 2 and Supplementary Figure 1 for "Global biogeography of N_2_-fixing microbes: *nifH* amplicon database and analytics workflow": Supplementary_Table_1.csv

Study ID	SRA Information	samples	References	DOI	primers	nifH database	Reason Excluded
AK2HI	PRJNA1062410	43	This study	This study	nif1-4	y	NA
NEMO	PRJNA1062391	56	This study	This study	nif1-4	y	NA
Cabello_2020	PRJNA605009	75	Cabello, A.M., Turk_Kubo, K.A., Hayashi, K., Jacobs, L., Kudela, R.M. and Zehr, J.P., 2020. Unexpected presence of the nitrogen_fixing symbiotic cyanobacterium UCYN_A in Monterey Bay, California.ÊJournal of phycology,Ê56(6), pp.1521-1533.	10.1111/jpy.13045-20-043	nif1-4	n	Time series samples so outside of scope
Harding_2018	PRJNA476143	91	Harding, K., Turk-Kubo, K.A., Sipler, R.E., Mills, M.M., Bronk, D.A. and Zehr, J.P., 2018. Symbiotic unicellular cyanobacteria fix nitrogen in the Arctic Ocean.ÊProceedings of the National Academy of Sciences,Ê115(52), pp.13371-13375.	10.1073/pnas.1813658115	nif1-4	y	NA
Turk_2021	PRJNA695866	136	Turk-Kubo, K.A., Mills, M.M., Arrigo, K.R., van Dijken, G., Henke, B.A., Stewart, B., Wilson, S.T. and Zehr, J.P., 2021. UCYN-A/haptophyte symbioses dominate N2 fixation in the Southern California Current System.ÊISME communications,Ê1(1), p.42.	10.1038/s43705-021-00039-7	nif1-4	y	NA
Gradoville_2020_G1	PRJNA530276	111	Gradoville, M.R., Farnelid, H., White, A.E., Turk_Kubo, K.A., Stewart, B., Ribalet, F., Ferr—n, S., Pinedo_Gonzalez, P., Armbrust, E.V., Karl, D.M. and John, S., 2020. Latitudinal constraints on the abundance and activity of the cyanobacterium UCYN_A and other marine diazotrophs in the North Pacific.ÊLimnology and Oceanography,Ê65(8), pp.1858-1875.	10.1002/lno.11423	nif1-4	y	NA
Gradoville_2020_G2	PRJNA530276	56	Gradoville, M.R., Farnelid, H., White, A.E., Turk_Kubo, K.A., Stewart, B., Ribalet, F., Ferr—n, S., Pinedo_Gonzalez, P., Armbrust, E.V., Karl, D.M. and John, S., 2020. Latitudinal constraints on the abundance and activity of the cyanobacterium UCYN_A and other marine diazotrophs in the North Pacific.ÊLimnology and Oceanography,Ê65(8), pp.1858-1875.	10.1002/lno.11423	nif1-4	y	NA
Turk-Kubo_2015	PRJNA300416	11	Turk-Kubo, K.A., Frank, I.E., Hogan, M.E., Desnues, A., Bonnet, S. and Zehr, J.P., 2015. Diazotroph community succession during the VAHINE mesocosm experiment (New Caledonia lagoon).ÊBiogeosciences,Ê12(24), pp.7435-7452.	10.5194/bg-12-7435-2015	nif1-4	n	Mesocosm samples
Farnelid,_2019	PRJNA392595	155	Farnelid, H., Turk-Kubo, K., Ploug, H., Ossolinski, J.E., Collins, J.R., Van Mooy, B.A. and Zehr, J.P., 2019. Diverse diazotrophs are present on sinking particles in the North Pacific Subtropical Gyre.ÊThe ISME journal,Ê13(1), pp.170-182.	10.1002/2017GB005681	nif1-4	y	NA
Shiozaki_2017	PRJDB5199	22	Shiozaki, T., Bombar, D., Riemann, L., Hashihama, F., Takeda, S., Yamaguchi, T., Ehama, M., Hamasaki, K. and Furuya, K., 2017. Basin scale variability of active diazotrophs and nitrogen fixation in the North Pacific, from the tropics to the subarctic Bering Sea.ÊGlobal Biogeochemical Cycles,Ê31(6), pp.996-1009.	10.1002/lno.10933	nif1-4	y	NA
Shiozaki_2018LNO	PRJDB5679	20	Shiozaki, T., Fujiwara, A., Ijichi, M., Harada, N., Nishino, S., Nishi, S., Nagata, T. and Hamasaki, K., 2018. Diazotroph community structure and the role of nitrogen fixation in the nitrogen cycle in the Chukchi Sea (western Arctic Ocean).ÊLimnology and Oceanography,Ê63(5), pp.2191-2205.	10.1038/s41561-020-00651-7	nif1-4	y	NA
Shiozaki_2020	PRJDB9222	14	Shiozaki, T., Fujiwara, A., Inomura, K., Hirose, Y., Hashihama, F. and Harada, N., 2020. Biological nitrogen fixation detected under Antarctic sea ice.ÊNature Geoscience,Ê13(11), pp.729-732.	10.1029/2017GB005869	nif1-4	y	NA
Shiozaki_2018GBC	PRJDB6603	20	Shiozaki, T., Bombar, D., Riemann, L., Sato, M., Hashihama, F., Kodama, T., Tanita, I., Takeda, S., Saito, H., Hamasaki, K. and Furuya, K., 2018. Linkage between dinitrogen fixation and primary production in the oligotrophic South Pacific Ocean.ÊGlobal Biogeochemical Cycles,Ê32(7), pp.1028-1044.	10.3389/fmicb.2018.00797	Unsure of primers	n	Use a 3 um prefilter
Li_2018	PRJNA434503	16	Li, Y.Y., Chen, X.H., Xie, Z.X., Li, D.X., Wu, P.F., Kong, L.F., Lin, L., Kao, S.J. and Wang, D.Z., 2018. Bacterial diversity and nitrogen utilization strategies in the upper layer of the northwestern Pacific Ocean.ÊFrontiers in microbiology,Ê9, p.797.	10.1002/lno.10542	nif1-4	n	Issues merging reads
Gradoville_2017	PRJNA328516	49	Gradoville, M.R., Bombar, D., Crump, B.C., Letelier, R.M., Zehr, J.P. and White, A.E., 2017. Diversity and activity of nitrogen_fixing communities across ocean basins.ÊLimnology and Oceanography,Ê62(5), pp.1895-1909.	10.1038/ismej.2014.119	nif1-4	y	NA
BentzonTilia_2015	PRJNA239310	56	Bentzon-Tilia, M., Traving, S.J., Mantikci, M., Knudsen-Leerbeck, H., Hansen, J.L., Markager, S. and Riemann, L., 2015. Significant N2 fixation by heterotrophs, photoheterotrophs and heterocystous cyanobacteria in two temperate estuaries.ÊThe ISME journal,Ê9(2), pp.273-285.	10.3389/fmicb.2017.01122	nif1-4	n	Focus is Trichodesmium
Gradoville_2017Frontiers	PRJNA358796	45	Gradoville, M.R., Crump, B.C., Letelier, R.M., Church, M.J. and White, A.E., 2017. Microbiome of Trichodesmium colonies from the North Pacific subtropical gyre.ÊFrontiers in microbiology,Ê8, p.1122.	10.1038/srep27858	nif1-4	n	Perturbation experiments
Rahav_2016	NA	NA	Rahav, E., Giannetto, M.J. and Bar-Zeev, E., 2016. Contribution of mono and polysaccharides to heterotrophic N2 fixation at the eastern Mediterranean coastline.ÊScientific Reports,Ê6(1), p.27858.	10.1038/s41396-018-0050-z	nif1-4	n	Samples were sorted prior to sequencing
GerikasRibeiro_2018	PRJNA377956	55	GŽrikas Ribeiro, C., Lopes dos Santos, A., Marie, D., Pereira Brandini, F. and Vaulot, D., 2018. Small eukaryotic phytoplankton communities in tropical waters off Brazil are dominated by symbioses between Haptophyta and nitrogen-fixing cyanobacteria.ÊThe ISME Journal,Ê12(5), pp.1360-1374.	10.1038/nmicrobiol.2016.163	nif1-4	n	Samples contained very few sequences
MartinezPerez_2016	PRJNA326820	27	Mart’nez-PŽrez, C., Mohr, W., Lšscher, C.R., Dekaezemacker, J., Littmann, S., Yilmaz, P., Lehnen, N., Fuchs, B.M., Lavik, G., Schmitz, R.A. and LaRoche, J., 2016. The small unicellular diazotrophic symbiont, UCYN-A, is a key player in the marine nitrogen cycle.ÊNature microbiology,Ê1(11), pp.1-7.	10.1029/2020JC017071	nif1-4	y	NA
Sato_2021	PRJDB10819	28	Sato, T., Shiozaki, T., Taniuchi, Y., Kasai, H. and Takahashi, K., 2021. Nitrogen fixation and diazotroph community in the subArctic Sea of Japan and Sea of Okhotsk.ÊJournal of Geophysical Research: Oceans,Ê126(4), p.e2020JC017071.	10.1002/lno.11727	nif1-4	y	NA
Selden_2021	PRJNA683637	10	Selden, C.R., Chappell, P.D., Clayton, S., Mac’as_Tapia, A., Bernhardt, P.W. and Mulholland, M.R., 2021. A coastal N2 fixation hotspot at the Cape Hatteras front: elucidating spatial heterogeneity in diazotroph activity via supervised machine learning.ÊLimnology and Oceanography,Ê66(5), pp.1832-1849.	10.1029/2018GB006130	nif1-4	y	NA
Mulholland_2018	PRJNA841982	29	Mulholland, M.R., Bernhardt, P.W., Widner, B.N., Selden, C.R., Chappell, P.D., Clayton, S., Mannino, A. and Hyde, K., 2019. High rates of N2 fixation in temperate, western North Atlantic coastal waters expand the realm of marine diazotrophy.ÊGlobal Biogeochemical Cycles,Ê33(7), pp.826-840.	10.1038/s41598-019-39586-4	nif1-4	n	Issues merging reads
MoreiraCoello_2019	PRJNA473903	24	Moreira-Coello, V., Mouri–o-Carballido, B., Mara–—n, E., Fern‡ndez-Carrera, A., Bode, A., Sintes, E., Zehr, J.P., Turk-Kubo, K. and Varela, M.M., 2019. Temporal variability of diazotroph community composition in the upwelling region off NW Iberia.ÊScientific reports,Ê9(1), p.3737.	10.1007/s10021-021-00702-z	nif1-4	y	NA
TianjUni_2016	PRJNA637983	14	Wu, C., Sun, J., Liu, H., Xu, W., Zhang, G., Lu, H. and Guo, Y., 2021. Evidence of the significant contribution of heterotrophic diazotrophs to nitrogen fixation in the Eastern Indian Ocean during pre-southwest monsoon period.ÊEcosystems, pp.1-18.	10.1007/s00248-019-01355-1	nif1-4	y	NA
TianjUni_2017	PRJNA438304	18	Wu, C., Kan, J., Liu, H., Pujari, L., Guo, C., Wang, X. and Sun, J., 2019. Heterotrophic bacteria dominate the diazotrophic community in the Eastern Indian Ocean (EIO) during pre-southwest monsoon.ÊMicrobial ecology,Ê78, pp.804-819.	10.1002/lno.11997	nif1-4	y	NA
Hallstrom_2021	PRJNA656687	82	Hallstr¿m, S., Benavides, M., Salamon, E.R., Evans, C.W., Potts, L.J., Granger, J., Tobias, C.R., Moisander, P.H. and Riemann, L., 2022. Pelagic N2 fixation dominated by sediment diazotrophic communities in a shallow temperate estuary.ÊLimnology and Oceanography,Ê67(2), pp.364-378.	10.1007/s10533-022-00940-w	nif1-4	y	NA
Hallstrom_2022	PRJNA756869	83	Hallstr¿m, S., Benavides, M., Salamon, E.R., Ar’stegui, J. and Riemann, L., 2022. Activity and distribution of diazotrophic communities across the Cape Verde Frontal Zone in the Northeast Atlantic Ocean.ÊBiogeochemistry,Ê160(1), pp.49-67.	10.3389/fmars.2020.00389	nif1-4	y	NA
Raes_2020	PRJNA385736	121	Raes, E.J., Van de Kamp, J., Bodrossy, L., Fong, A.A., Riekenberg, J., Holmes, B.H., Erler, D.V., Eyre, B.D., Weil, S.S. and Waite, A.M., 2020. N2 fixation and new insights into nitrification from the ice-edge to the equator in the South Pacific Ocean.ÊFrontiers in Marine Science,Ê7, p.389.	10.1038/s41396-020-0703-6	nif1-4	y	NA
Tang_2020	PRJNA554315	6	Tang, W., Cerd‡n-Garc’a, E., Berthelot, H., Polyviou, D., Wang, S., Baylay, A., Whitby, H., Planquette, H., Mowlem, M., Robidart, J. and Cassar, N., 2020. New insights into the distributions of nitrogen fixation and diazotrophs revealed by high-resolution sensing and sampling methods.ÊThe ISME Journal,Ê14(10), pp.2514-2526.	10.3390/biology10060555	nif1-4	y	NA
Ding_2021	SUB7406573	32	Ding, C., Wu, C., Li, L., Pujari, L., Zhang, G. and Sun, J., 2021. Comparison of diazotrophic composition and distribution in the South China Sea and the Western Pacific Ocean.ÊBiology,Ê10(6), p.555.	10.1007/s13131-019-1513-4	nif1-4	n	Reads already merged
