## Supplementary Tables 1, 2 and Supplementary Figure 1 for "Global biogeography of N_2_-fixing microbes: *nifH* amplicon database and analytics workflow": Supplementary_Table_2.csv

CMAP_ID	Variable	Table_Name	Long_Name	Unit	Make	Sensor	Process_Level	Study_Domain	Temporal_Resolution	Spatial_Resolution	Time_Min	Time_Max	Lat_Min	Lat_Max	Lon_Min	Lon_Max	Depth_Min	Depth_Max
CMAP_sla_tblAltimetry_REP_Signal	sla	tblAltimetry_REP_Signal	Sea level anomaly	m	Observation	Satellite	Reprocessed	Physics	Daily	1/4° X 1/4°	1993-01-01T00:00:00Z	2023-06-06T00:00:00Z	-89.875	89.875	-179.875	179.875	NA	NA
CMAP_sla_tblAltimetry_NRT_Signal	sla	tblAltimetry_NRT_Signal	Sea Level Anomaly	m	Observation	Satellite	Near-Real-Time	Physics	Daily	1/4° X 1/4°	2022-06-24T00:00:00Z	2024-01-21T00:00:00Z	-89.875	89.875	-179.875	179.875	NA	NA
CMAP_chl_tblCHL_REP	chl	tblCHL_REP	Chlorophyll concentration - 8day averaged	mg/m^3	Observation	Satellite	Reprocessed	Biology	Eight Days	1/4° X 1/4°	1998-01-01T00:00:00Z	2018-06-26T00:00:00Z	-89.875	89.875	-179.875	179.875	NA	NA
CMAP_AOD_tblModis_AOD_REP	AOD	tblModis_AOD_REP	Aerosol Optical Depth	NA	Observation	Satellite	Reprocessed	Physics	Monthly	1° X 1°	2002-07-01T00:00:00Z	2023-08-01T00:00:00Z	-89.5	89.5	-179.5	179.5	NA	NA
CMAP_PAR_tblModis_PAR	PAR	tblModis_PAR	Photosynthetically Available Radiation	einstein m^-2 day^-1	Observation	Satellite	Reprocessed	Physics	Daily	9km X 9km	2010-01-01T00:00:00Z	2022-03-07T00:00:00Z	-89.9583358765	89.9583358765	-179.9583282471	179.9583587646	NA	NA
CMAP_sss_tblSSS_NRT	sss	tblSSS_NRT	Sea Surface Salinity	psu	Observation	Satellite	Near-Real-Time	Physics	Eight Day Running	70km X 70km	2015-03-31T00:00:00Z	2022-05-01T00:00:00Z	-89.875	89.875	-179.875	179.875	NA	NA
CMAP_sst_tblSST_AVHRR_OI_NRT	sst	tblSST_AVHRR_OI_NRT	Sea Surface Temperature	C	Observation	Satellite	Near-Real-Time	Physics	Daily	1/4° X 1/4°	1981-09-01T00:00:00Z	2024-01-21T00:00:00Z	-89.875	89.875	-179.875	179.875	NA	NA
CMAP_DIN_tblDarwin_Nutrient	DIN	tblDarwin_Nutrient	DIN concentration	mmol DIN	Model	Blend	Reprocessed	Biogeochemistry	Three Days	1/2° X 1/2°	1994-01-03T00:00:00Z	2015-12-30T00:00:00Z	-89.75	89.75	-179.75	179.75	5	5906.25
CMAP_PO4_tblDarwin_Nutrient	PO4	tblDarwin_Nutrient	PO4 concentration	mmol PO4	Model	Blend	Reprocessed	Biogeochemistry	Three Days	1/2° X 1/2°	1994-01-03T00:00:00Z	2015-12-30T00:00:00Z	-89.75	89.75	-179.75	179.75	5	5906.25
CMAP_FeT_tblDarwin_Nutrient	FeT	tblDarwin_Nutrient	FeT concentration	mmol Fe	Model	Blend	Reprocessed	Biogeochemistry	Three Days	1/2° X 1/2°	1994-01-03T00:00:00Z	2015-12-30T00:00:00Z	-89.75	89.75	-179.75	179.75	5	5906.25
CMAP_O2_tblDarwin_Nutrient	O2	tblDarwin_Nutrient	O2 concentration	mmol O2	Model	Blend	Reprocessed	Biogeochemistry	Three Days	1/2° X 1/2°	1994-01-03T00:00:00Z	2015-12-30T00:00:00Z	-89.75	89.75	-179.75	179.75	5	5906.25
CMAP_SiO2_tblDarwin_Nutrient	SiO2	tblDarwin_Nutrient	SiO2 concentration	mmol Si	Model	Blend	Reprocessed	Biogeochemistry	Three Days	1/2° X 1/2°	1994-01-03T00:00:00Z	2015-12-30T00:00:00Z	-89.75	89.75	-179.75	179.75	5	5906.25
CMAP_phytoplankton_diversity_shannon_index_tblDarwin_Ecosystem	phytoplankton_diversity_shannon_index	tblDarwin_Ecosystem	Phytoplankton Diversity (Shannon Index)	NA	Model	Blend	Reprocessed	Biogeochemistry	Three Days	1/2° X 1/2°	1993-12-31T00:00:00Z	2015-12-30T00:00:00Z	-89.75	89.75	-179.75	179.75	5	5906.25
CMAP_phytoplankton_tblDarwin_Ecosystem	phytoplankton	tblDarwin_Ecosystem	Total Phytoplankton Concentration	mmol C/m^3	Model	Blend	Reprocessed	Biogeochemistry	Three Days	1/2° X 1/2°	1993-12-31T00:00:00Z	2015-12-30T00:00:00Z	-89.75	89.75	-179.75	179.75	5	5906.25
CMAP_zooplankton_tblDarwin_Ecosystem	zooplankton	tblDarwin_Ecosystem	Total Zooplankton Concentration	mmol C/m^3	Model	Blend	Reprocessed	Biogeochemistry	Three Days	1/2° X 1/2°	1993-12-31T00:00:00Z	2015-12-30T00:00:00Z	-89.75	89.75	-179.75	179.75	5	5906.25
CMAP_CHL_tblDarwin_Ecosystem	CHL	tblDarwin_Ecosystem	Total Chl Concentration	mg Chl/m^3	Model	Blend	Reprocessed	Biogeochemistry	Three Days	1/2° X 1/2°	1993-12-31T00:00:00Z	2015-12-30T00:00:00Z	-89.75	89.75	-179.75	179.75	5	5906.25
CMAP_primary_production_tblDarwin_Ecosystem	primary_production	tblDarwin_Ecosystem	Primary Production full depth integral	mmol C/m^2/s	Model	Blend	Reprocessed	Biogeochemistry	Three Days	1/2° X 1/2°	1993-12-31T00:00:00Z	2015-12-30T00:00:00Z	-89.75	89.75	-179.75	179.75	5	5906.25
CMAP_diatom_tblDarwin_Phytoplankton	diatom	tblDarwin_Phytoplankton	Total Diatom Concentration	mmol C/m^3	Model	Blend	Reprocessed	Biogeochemistry	Three Days	1/2° X 1/2°	1993-12-31T00:00:00Z	2015-12-30T00:00:00Z	-89.75	89.75	-179.75	179.75	5	5906.25
CMAP_coccolithophore_tblDarwin_Phytoplankton	coccolithophore	tblDarwin_Phytoplankton	Total Coccolithophore Concentration	mmol C/m^3	Model	Blend	Reprocessed	Biogeochemistry	Three Days	1/2° X 1/2°	1993-12-31T00:00:00Z	2015-12-30T00:00:00Z	-89.75	89.75	-179.75	179.75	5	5906.25
CMAP_mixotrophic_dinoflagellate_tblDarwin_Phytoplankton	mixotrophic_dinoflagellate	tblDarwin_Phytoplankton	Total Mixotrophic dinoflagellate concentration	mmol C/m^3	Model	Blend	Reprocessed	Biogeochemistry	Three Days	1/2° X 1/2°	1993-12-31T00:00:00Z	2015-12-30T00:00:00Z	-89.75	89.75	-179.75	179.75	5	5906.25
CMAP_picoeukaryote_tblDarwin_Phytoplankton	picoeukaryote	tblDarwin_Phytoplankton	Total Pico-Eukaryote Concentration	mmol C/m^3	Model	Blend	Reprocessed	Biogeochemistry	Three Days	1/2° X 1/2°	1993-12-31T00:00:00Z	2015-12-30T00:00:00Z	-89.75	89.75	-179.75	179.75	5	5906.25
CMAP_picoprokaryote_tblDarwin_Phytoplankton	picoprokaryote	tblDarwin_Phytoplankton	Total Pico-Prokaryote Concentration	mmol C/m^3	Model	Blend	Reprocessed	Biogeochemistry	Three Days	1/2° X 1/2°	1993-12-31T00:00:00Z	2015-12-30T00:00:00Z	-89.75	89.75	-179.75	179.75	5	5906.25
CMAP_DIC_darwin_clim_tblDarwin_Nutrient_Climatology	DIC_darwin_clim	tblDarwin_Nutrient_Climatology	DIC concentration (climatology)	mmol C/	Model	Blend	Reprocessed	Biogeochemistry	Monthly Climatology	1/2° X 1/2°	NA	NA	-89.75	89.75	-179.75	179.75	5	5906.25
CMAP_NH4_darwin_clim_tblDarwin_Nutrient_Climatology	NH4_darwin_clim	tblDarwin_Nutrient_Climatology	NH4 concentration (climatology)	mmol N/	Model	Blend	Reprocessed	Biogeochemistry	Monthly Climatology	1/2° X 1/2°	NA	NA	-89.75	89.75	-179.75	179.75	5	5906.25
CMAP_NO2_darwin_clim_tblDarwin_Nutrient_Climatology	NO2_darwin_clim	tblDarwin_Nutrient_Climatology	NO2 concentration (climatology)	mmol N/	Model	Blend	Reprocessed	Biogeochemistry	Monthly Climatology	1/2° X 1/2°	NA	NA	-89.75	89.75	-179.75	179.75	5	5906.25
CMAP_NO3_darwin_clim_tblDarwin_Nutrient_Climatology	NO3_darwin_clim	tblDarwin_Nutrient_Climatology	NO3 concentration (climatology)	mmol N/	Model	Blend	Reprocessed	Biogeochemistry	Monthly Climatology	1/2° X 1/2°	NA	NA	-89.75	89.75	-179.75	179.75	5	5906.25
CMAP_PO4_darwin_clim_tblDarwin_Nutrient_Climatology	PO4_darwin_clim	tblDarwin_Nutrient_Climatology	PO4 concentration (climatology)	mmol P/	Model	Blend	Reprocessed	Biogeochemistry	Monthly Climatology	1/2° X 1/2°	NA	NA	-89.75	89.75	-179.75	179.75	5	5906.25
CMAP_SiO2_darwin_clim_tblDarwin_Nutrient_Climatology	SiO2_darwin_clim	tblDarwin_Nutrient_Climatology	SiO2 concentration (climatology)	mmol Si	Model	Blend	Reprocessed	Biogeochemistry	Monthly Climatology	1/2° X 1/2°	NA	NA	-89.75	89.75	-179.75	179.75	5	5906.25
CMAP_FeT_darwin_clim_tblDarwin_Nutrient_Climatology	FeT_darwin_clim	tblDarwin_Nutrient_Climatology	FeT concentration (climatology)	mmol Fe	Model	Blend	Reprocessed	Biogeochemistry	Monthly Climatology	1/2° X 1/2°	NA	NA	-89.75	89.75	-179.75	179.75	5	5906.25
CMAP_DOC_darwin_clim_tblDarwin_Nutrient_Climatology	DOC_darwin_clim	tblDarwin_Nutrient_Climatology	DOC concentration (climatology)	mmol C/	Model	Blend	Reprocessed	Biogeochemistry	Monthly Climatology	1/2° X 1/2°	NA	NA	-89.75	89.75	-179.75	179.75	5	5906.25
CMAP_DON_darwin_clim_tblDarwin_Nutrient_Climatology	DON_darwin_clim	tblDarwin_Nutrient_Climatology	DON concentration (climatology)	mmol N/	Model	Blend	Reprocessed	Biogeochemistry	Monthly Climatology	1/2° X 1/2°	NA	NA	-89.75	89.75	-179.75	179.75	5	5906.25
CMAP_DOP_darwin_clim_tblDarwin_Nutrient_Climatology	DOP_darwin_clim	tblDarwin_Nutrient_Climatology	DOP concentration (climatology)	mmol P/	Model	Blend	Reprocessed	Biogeochemistry	Monthly Climatology	1/2° X 1/2°	NA	NA	-89.75	89.75	-179.75	179.75	5	5906.25
CMAP_DOFe_darwin_clim_tblDarwin_Nutrient_Climatology	DOFe_darwin_clim	tblDarwin_Nutrient_Climatology	DOfe concentration (climatology)	mmol Fe	Model	Blend	Reprocessed	Biogeochemistry	Monthly Climatology	1/2° X 1/2°	NA	NA	-89.75	89.75	-179.75	179.75	5	5906.25
CMAP_POC_darwin_clim_tblDarwin_Nutrient_Climatology	POC_darwin_clim	tblDarwin_Nutrient_Climatology	POC concentration (climatology)	mmol C/	Model	Blend	Reprocessed	Biogeochemistry	Monthly Climatology	1/2° X 1/2°	NA	NA	-89.75	89.75	-179.75	179.75	5	5906.25
CMAP_PON_darwin_clim_tblDarwin_Nutrient_Climatology	PON_darwin_clim	tblDarwin_Nutrient_Climatology	PON concentration (climatology)	mmol N/	Model	Blend	Reprocessed	Biogeochemistry	Monthly Climatology	1/2° X 1/2°	NA	NA	-89.75	89.75	-179.75	179.75	5	5906.25
CMAP_POSi_darwin_clim_tblDarwin_Nutrient_Climatology	POSi_darwin_clim	tblDarwin_Nutrient_Climatology	POSi concentration (climatology)	mmol Si	Model	Blend	Reprocessed	Biogeochemistry	Monthly Climatology	1/2° X 1/2°	NA	NA	-89.75	89.75	-179.75	179.75	5	5906.25
CMAP_POFe_darwin_clim_tblDarwin_Nutrient_Climatology	POFe_darwin_clim	tblDarwin_Nutrient_Climatology	POFe concentration (climatology)	mmol Fe	Model	Blend	Reprocessed	Biogeochemistry	Monthly Climatology	1/2° X 1/2°	NA	NA	-89.75	89.75	-179.75	179.75	5	5906.25
CMAP_PIC_darwin_clim_tblDarwin_Nutrient_Climatology	PIC_darwin_clim	tblDarwin_Nutrient_Climatology	PIC concentration (climatology)	mmol C/	Model	Blend	Reprocessed	Biogeochemistry	Monthly Climatology	1/2° X 1/2°	NA	NA	-89.75	89.75	-179.75	179.75	5	5906.25
CMAP_ALK_darwin_clim_tblDarwin_Nutrient_Climatology	ALK_darwin_clim	tblDarwin_Nutrient_Climatology	ALK concentration (climatology)	mmol eq	Model	Blend	Reprocessed	Biogeochemistry	Monthly Climatology	1/2° X 1/2°	NA	NA	-89.75	89.75	-179.75	179.75	5	5906.25
CMAP_O2_darwin_clim_tblDarwin_Nutrient_Climatology	O2_darwin_clim	tblDarwin_Nutrient_Climatology	O2 concentration (climatology)	mmol O/	Model	Blend	Reprocessed	Biogeochemistry	Monthly Climatology	1/2° X 1/2°	NA	NA	-89.75	89.75	-179.75	179.75	5	5906.25
CMAP_CDOM_darwin_clim_tblDarwin_Nutrient_Climatology	CDOM_darwin_clim	tblDarwin_Nutrient_Climatology	CDOM concentration (climatology)	mmol C/	Model	Blend	Reprocessed	Biogeochemistry	Monthly Climatology	1/2° X 1/2°	NA	NA	-89.75	89.75	-179.75	179.75	5	5906.25
CMAP_NO3_tblPisces_NRT	NO3	tblPisces_NRT	Mole concentration of Nitrate in sea water	mmol/m^3	Model	Blend	Near-Real-Time	Biogeochemistry	Weekly	1/2° X 1/2°	2011-12-31T00:00:00Z	2019-04-27T00:00:00Z	-89	90	-180	179.5	0.494024992	5727.91699219
CMAP_PO4_tblPisces_NRT	PO4	tblPisces_NRT	Mole concentration of Phosphate in sea water	mmol/m^3	Model	Blend	Near-Real-Time	Biogeochemistry	Weekly	1/2° X 1/2°	2011-12-31T00:00:00Z	2019-04-27T00:00:00Z	-89	90	-180	179.5	0.494024992	5727.91699219
CMAP_Fe_tblPisces_NRT	Fe	tblPisces_NRT	Mole concentration of dissolved iron in sea water	mmol/m^3	Model	Blend	Near-Real-Time	Biogeochemistry	Weekly	1/2° X 1/2°	2011-12-31T00:00:00Z	2019-04-27T00:00:00Z	-89	90	-180	179.5	0.494024992	5727.91699219
CMAP_O2_tblPisces_NRT	O2	tblPisces_NRT	Mole Concentration of dissolved Oxygen in sea water	mmol/m^3	Model	Blend	Near-Real-Time	Biogeochemistry	Weekly	1/2° X 1/2°	2011-12-31T00:00:00Z	2019-04-27T00:00:00Z	-89	90	-180	179.5	0.494024992	5727.91699219
CMAP_Si_tblPisces_NRT	Si	tblPisces_NRT	Mole concentration of Silicate in sea water	umol/L	Model	Blend	Near-Real-Time	Biogeochemistry	Weekly	1/2° X 1/2°	2011-12-31T00:00:00Z	2019-04-27T00:00:00Z	-89	90	-180	179.5	0.494024992	5727.91699219
CMAP_PP_tblPisces_NRT	PP	tblPisces_NRT	Net primary productivity of Carbon per unit volume	g/m^3/day	Model	Blend	Near-Real-Time	Biogeochemistry	Weekly	1/2° X 1/2°	2011-12-31T00:00:00Z	2019-04-27T00:00:00Z	-89	90	-180	179.5	0.494024992	5727.91699219
CMAP_PHYC_tblPisces_NRT	PHYC	tblPisces_NRT	Mole concentration of Phytoplankton expressed as carbon in sea water	mmol/m^3	Model	Blend	Near-Real-Time	Biogeochemistry	Weekly	1/2° X 1/2°	2011-12-31T00:00:00Z	2019-04-27T00:00:00Z	-89	90	-180	179.5	0.494024992	5727.91699219
CMAP_CHL_tblPisces_NRT	CHL	tblPisces_NRT	Mass concentration of Chlorophyll in sea water	mg/m^3	Model	Blend	Near-Real-Time	Biogeochemistry	Weekly	1/2° X 1/2°	2011-12-31T00:00:00Z	2019-04-27T00:00:00Z	-89	90	-180	179.5	0.494024992	5727.91699219
CMAP_mls_da_argo_clim_tblArgo_MLD_Climatology	mls_da_argo_clim	tblArgo_MLD_Climatology	Average mixed layer absolute salinity - density algorithm	g/kg	Observation	In-Situ	Reprocessed	Physics	Monthly Climatology	1° X 1°	NA	NA	-89.5	89.5	-179.5	179.5	NA	NA
CMAP_mls_dt_argo_clim_tblArgo_MLD_Climatology	mls_dt_argo_clim	tblArgo_MLD_Climatology	Average mixed layer absolute salinity - density threshold	g/kg	Observation	In-Situ	Reprocessed	Physics	Monthly Climatology	1° X 1°	NA	NA	-89.5	89.5	-179.5	179.5	NA	NA
CMAP_mlt_da_argo_clim_tblArgo_MLD_Climatology	mlt_da_argo_clim	tblArgo_MLD_Climatology	Average mixed layer conservative temperature - density algorithm	Celsius	Observation	In-Situ	Reprocessed	Physics	Monthly Climatology	1° X 1°	NA	NA	-89.5	89.5	-179.5	179.5	NA	NA
CMAP_mlt_dt_argo_clim_tblArgo_MLD_Climatology	mlt_dt_argo_clim	tblArgo_MLD_Climatology	Average mixed layer conservative temperature - density threshold	Celsius	Observation	In-Situ	Reprocessed	Physics	Monthly Climatology	1° X 1°	NA	NA	-89.5	89.5	-179.5	179.5	NA	NA
CMAP_mlpd_da_argo_clim_tblArgo_MLD_Climatology	mlpd_da_argo_clim	tblArgo_MLD_Climatology	Average mixed layer potential density - density algorithm	kg/m^3	Observation	In-Situ	Reprocessed	Physics	Monthly Climatology	1° X 1°	NA	NA	-89.5	89.5	-179.5	179.5	NA	NA
CMAP_mlpd_dt_argo_clim_tblArgo_MLD_Climatology	mlpd_dt_argo_clim	tblArgo_MLD_Climatology	Average mixed layer potential density - density threshold	kg/m^3	Observation	In-Situ	Reprocessed	Physics	Monthly Climatology	1° X 1°	NA	NA	-89.5	89.5	-179.5	179.5	NA	NA
CMAP_mld_da_mean_argo_clim_tblArgo_MLD_Climatology	mld_da_mean_argo_clim	tblArgo_MLD_Climatology	Mean mixed layer depth - density algorithm	meters	Observation	In-Situ	Reprocessed	Physics	Monthly Climatology	1° X 1°	NA	NA	-89.5	89.5	-179.5	179.5	NA	NA
CMAP_mld_dt_mean_argo_clim_tblArgo_MLD_Climatology	mld_dt_mean_argo_clim	tblArgo_MLD_Climatology	Mean mixed layer depth - density threshold	meters	Observation	In-Situ	Reprocessed	Physics	Monthly Climatology	1° X 1°	NA	NA	-89.5	89.5	-179.5	179.5	NA	NA
CMAP_mld_da_median_argo_clim_tblArgo_MLD_Climatology	mld_da_median_argo_clim	tblArgo_MLD_Climatology	Median mixed layer depth - density algorithm	meters	Observation	In-Situ	Reprocessed	Physics	Monthly Climatology	1° X 1°	NA	NA	-89.5	89.5	-179.5	179.5	NA	NA
CMAP_mld_dt_median_argo_clim_tblArgo_MLD_Climatology	mld_dt_median_argo_clim	tblArgo_MLD_Climatology	Median mixed layer depth - density threshold	meters	Observation	In-Situ	Reprocessed	Physics	Monthly Climatology	1° X 1°	NA	NA	-89.5	89.5	-179.5	179.5	NA	NA
CMAP_sst_tblGlobalDrifterProgram	sst	tblGlobalDrifterProgram	Sea Surface Temperature	C	Observation	Drifter	Reprocessed	Physics	Six Hourly	Irregular	1979-02-15T06:00:00Z	2019-08-07T06:00:00Z	-78.305	89.899	-179.999	180	NA	NA
CMAP_M_an_clim_tblWOA_2018_MLD_qrtdeg_Climatology	M_an_clim	tblWOA_2018_MLD_qrtdeg_Climatology	Objectively analyzed mean mixed layer thickness	m	Observation	In-Situ	Reprocessed	Physics+Chemistry	Monthly Climatology	1/4° X 1/4°	NA	NA	-89.875	89.875	-179.875	179.875	NA	NA
CMAP_M_mn_clim_tblWOA_2018_MLD_qrtdeg_Climatology	M_mn_clim	tblWOA_2018_MLD_qrtdeg_Climatology	Average mixed layer thickness	m	Observation	In-Situ	Reprocessed	Physics+Chemistry	Monthly Climatology	1/4° X 1/4°	NA	NA	-89.875	89.875	-179.875	179.875	NA	NA
CMAP_M_an_clim_tblWOA_2018_MLD_1deg_Climatology	M_an_clim	tblWOA_2018_MLD_1deg_Climatology	Objectively analyzed mean mixed layer thickness	m	Observation	In-Situ	Reprocessed	Physics+Chemistry	Monthly Climatology	1° X 1°	NA	NA	-89.5	89.5	-179.5	179.5	NA	NA
CMAP_M_mn_clim_tblWOA_2018_MLD_1deg_Climatology	M_mn_clim	tblWOA_2018_MLD_1deg_Climatology	Average mixed layer thickness	m	Observation	In-Situ	Reprocessed	Physics+Chemistry	Monthly Climatology	1° X 1°	NA	NA	-89.5	89.5	-179.5	179.5	NA	NA
CMAP_C_an_clim_tblWOA_2018_qrtdeg_Climatology	C_an_clim	tblWOA_2018_qrtdeg_Climatology	Objectively analyzed mean seawater electrical conductivity	S/m	Observation	In-Situ	Reprocessed	Physics+Chemistry	Monthly Climatology	1/4° X 1/4°	NA	NA	-89.875	89.875	-179.875	179.875	0	1500
CMAP_C_mn_clim_tblWOA_2018_qrtdeg_Climatology	C_mn_clim	tblWOA_2018_qrtdeg_Climatology	Average seawater electrical conductivity	S/m	Observation	In-Situ	Reprocessed	Physics+Chemistry	Monthly Climatology	1/4° X 1/4°	NA	NA	-89.875	89.875	-179.875	179.875	0	1500
CMAP_s_an_clim_tblWOA_2018_qrtdeg_Climatology	s_an_clim	tblWOA_2018_qrtdeg_Climatology	Objectively analyzed mean seawater salinity	1e^-3	Observation	In-Situ	Reprocessed	Physics+Chemistry	Monthly Climatology	1/4° X 1/4°	NA	NA	-89.875	89.875	-179.875	179.875	0	1500
CMAP_s_mn_clim_tblWOA_2018_qrtdeg_Climatology	s_mn_clim	tblWOA_2018_qrtdeg_Climatology	Average seawater salinity	1e^-3	Observation	In-Situ	Reprocessed	Physics+Chemistry	Monthly Climatology	1/4° X 1/4°	NA	NA	-89.875	89.875	-179.875	179.875	0	1500
CMAP_t_an_clim_tblWOA_2018_qrtdeg_Climatology	t_an_clim	tblWOA_2018_qrtdeg_Climatology	Objectively analyzed mean seawater temperature	C	Observation	In-Situ	Reprocessed	Physics+Chemistry	Monthly Climatology	1/4° X 1/4°	NA	NA	-89.875	89.875	-179.875	179.875	0	1500
CMAP_t_mn_clim_tblWOA_2018_qrtdeg_Climatology	t_mn_clim	tblWOA_2018_qrtdeg_Climatology	Average seawater temperature	C	Observation	In-Situ	Reprocessed	Physics+Chemistry	Monthly Climatology	1/4° X 1/4°	NA	NA	-89.875	89.875	-179.875	179.875	0	1500
CMAP_I_an_clim_tblWOA_2018_qrtdeg_Climatology	I_an_clim	tblWOA_2018_qrtdeg_Climatology	Objectively analyzed mean seawater sigma	kg/m^3	Observation	In-Situ	Reprocessed	Physics+Chemistry	Monthly Climatology	1/4° X 1/4°	NA	NA	-89.875	89.875	-179.875	179.875	0	1500
CMAP_I_mn_clim_tblWOA_2018_qrtdeg_Climatology	I_mn_clim	tblWOA_2018_qrtdeg_Climatology	Average seawater sigma	kg/m^3	Observation	In-Situ	Reprocessed	Physics+Chemistry	Monthly Climatology	1/4° X 1/4°	NA	NA	-89.875	89.875	-179.875	179.875	0	1500
CMAP_C_an_clim_tblWOA_2018_1deg_Climatology	C_an_clim	tblWOA_2018_1deg_Climatology	Objectively analyzed mean seawater electrical conductivity	S/m	Observation	In-Situ	Reprocessed	Physics+Chemistry	Monthly Climatology	1° X 1°	NA	NA	-89.5	89.5	-179.5	179.5	0	1500
CMAP_C_mn_clim_tblWOA_2018_1deg_Climatology	C_mn_clim	tblWOA_2018_1deg_Climatology	Average seawater electrical conductivity	S/m	Observation	In-Situ	Reprocessed	Physics+Chemistry	Monthly Climatology	1° X 1°	NA	NA	-89.5	89.5	-179.5	179.5	0	1500
CMAP_s_an_clim_tblWOA_2018_1deg_Climatology	s_an_clim	tblWOA_2018_1deg_Climatology	Objectively analyzed mean seawater salinity	1e^-3	Observation	In-Situ	Reprocessed	Physics+Chemistry	Monthly Climatology	1° X 1°	NA	NA	-89.5	89.5	-179.5	179.5	0	1500
CMAP_s_mn_clim_tblWOA_2018_1deg_Climatology	s_mn_clim	tblWOA_2018_1deg_Climatology	Average seawater salinity	1e^-3	Observation	In-Situ	Reprocessed	Physics+Chemistry	Monthly Climatology	1° X 1°	NA	NA	-89.5	89.5	-179.5	179.5	0	1500
CMAP_t_an_clim_tblWOA_2018_1deg_Climatology	t_an_clim	tblWOA_2018_1deg_Climatology	Objectively analyzed mean seawater temperature	C	Observation	In-Situ	Reprocessed	Physics+Chemistry	Monthly Climatology	1° X 1°	NA	NA	-89.5	89.5	-179.5	179.5	0	1500
CMAP_t_mn_clim_tblWOA_2018_1deg_Climatology	t_mn_clim	tblWOA_2018_1deg_Climatology	Average seawater temperature	C	Observation	In-Situ	Reprocessed	Physics+Chemistry	Monthly Climatology	1° X 1°	NA	NA	-89.5	89.5	-179.5	179.5	0	1500
CMAP_A_an_clim_tblWOA_2018_1deg_Climatology	A_an_clim	tblWOA_2018_1deg_Climatology	Objectively analyzed mean apparent oxygen utilization	µmol/kg	Observation	In-Situ	Reprocessed	Physics+Chemistry	Monthly Climatology	1° X 1°	NA	NA	-89.5	89.5	-179.5	179.5	0	1500
CMAP_A_mn_clim_tblWOA_2018_1deg_Climatology	A_mn_clim	tblWOA_2018_1deg_Climatology	Average apparent oxygen utilization	µmol/kg	Observation	In-Situ	Reprocessed	Physics+Chemistry	Monthly Climatology	1° X 1°	NA	NA	-89.5	89.5	-179.5	179.5	0	1500
CMAP_O_an_clim_tblWOA_2018_1deg_Climatology	O_an_clim	tblWOA_2018_1deg_Climatology	Objectively analyzed mean fractional oxygen saturation	%	Observation	In-Situ	Reprocessed	Physics+Chemistry	Monthly Climatology	1° X 1°	NA	NA	-89.5	89.5	-179.5	179.5	0	1500
CMAP_O_mn_clim_tblWOA_2018_1deg_Climatology	O_mn_clim	tblWOA_2018_1deg_Climatology	Average fractional oxygen saturation	%	Observation	In-Situ	Reprocessed	Physics+Chemistry	Monthly Climatology	1° X 1°	NA	NA	-89.5	89.5	-179.5	179.5	0	1500
CMAP_I_an_clim_tblWOA_2018_1deg_Climatology	I_an_clim	tblWOA_2018_1deg_Climatology	Objectively analyzed mean seawater sigma	kg/m^3	Observation	In-Situ	Reprocessed	Physics+Chemistry	Monthly Climatology	1° X 1°	NA	NA	-89.5	89.5	-179.5	179.5	0	1500
CMAP_I_mn_clim_tblWOA_2018_1deg_Climatology	I_mn_clim	tblWOA_2018_1deg_Climatology	Average seawater sigma	kg/m^3	Observation	In-Situ	Reprocessed	Physics+Chemistry	Monthly Climatology	1° X 1°	NA	NA	-89.5	89.5	-179.5	179.5	0	1500
CMAP_n_an_clim_tblWOA_2018_1deg_Climatology	n_an_clim	tblWOA_2018_1deg_Climatology	Objectively analyzed mean seawater nitrate concentration	µmol/kg	Observation	In-Situ	Reprocessed	Physics+Chemistry	Monthly Climatology	1° X 1°	NA	NA	-89.5	89.5	-179.5	179.5	0	1500
CMAP_n_mn_clim_tblWOA_2018_1deg_Climatology	n_mn_clim	tblWOA_2018_1deg_Climatology	Average seawater nitrate concentration	µmol/kg	Observation	In-Situ	Reprocessed	Physics+Chemistry	Monthly Climatology	1° X 1°	NA	NA	-89.5	89.5	-179.5	179.5	0	1500
CMAP_p_an_clim_tblWOA_2018_1deg_Climatology	p_an_clim	tblWOA_2018_1deg_Climatology	Objectively analyzed mean seawater phosphate concentration	µmol/kg	Observation	In-Situ	Reprocessed	Physics+Chemistry	Monthly Climatology	1° X 1°	NA	NA	-89.5	89.5	-179.5	179.5	0	1500
CMAP_p_mn_clim_tblWOA_2018_1deg_Climatology	p_mn_clim	tblWOA_2018_1deg_Climatology	Average seawater phosphate concentration	µmol/kg	Observation	In-Situ	Reprocessed	Physics+Chemistry	Monthly Climatology	1° X 1°	NA	NA	-89.5	89.5	-179.5	179.5	0	1500
CMAP_si_an_clim_tblWOA_2018_1deg_Climatology	si_an_clim	tblWOA_2018_1deg_Climatology	Objectively analyzed mean seawater silicate concentration	µmol/kg	Observation	In-Situ	Reprocessed	Physics+Chemistry	Monthly Climatology	1° X 1°	NA	NA	-89.5	89.5	-179.5	179.5	0	1500
CMAP_si_mn_clim_tblWOA_2018_1deg_Climatology	si_mn_clim	tblWOA_2018_1deg_Climatology	Average seawater silicate concentration	µmol/kg	Observation	In-Situ	Reprocessed	Physics+Chemistry	Monthly Climatology	1° X 1°	NA	NA	-89.5	89.5	-179.5	179.5	0	1500
CMAP_sea_water_temp_WOA_clim_tblWOA_Climatology	sea_water_temp_WOA_clim	tblWOA_Climatology	Objectively Analyzed Climatology for Temperature World Ocean Atlas	C	Observation	In-Situ	Reprocessed	Physics+Chemistry	Monthly Climatology	1° X 1°	NA	NA	-89.5	89.5	-179.5	179.5	0	1500
CMAP_density_WOA_clim_tblWOA_Climatology	density_WOA_clim	tblWOA_Climatology	Objectively Analyzed Climatology for Density World Ocean Atlas	kg/m^3	Observation	In-Situ	Reprocessed	Physics+Chemistry	Monthly Climatology	1° X 1°	NA	NA	-89.5	89.5	-179.5	179.5	0	1500
CMAP_salinity_WOA_clim_tblWOA_Climatology	salinity_WOA_clim	tblWOA_Climatology	Objectively Analyzed Climatology for Salinity World Ocean Atlas	PSU	Observation	In-Situ	Reprocessed	Physics+Chemistry	Monthly Climatology	1° X 1°	NA	NA	-89.5	89.5	-179.5	179.5	0	1500
CMAP_nitrate_WOA_clim_tblWOA_Climatology	nitrate_WOA_clim	tblWOA_Climatology	Objectively Analyzed Climatology for Nitrate World Ocean Atlas	mcmol/L	Observation	In-Situ	Reprocessed	Physics+Chemistry	Monthly Climatology	1° X 1°	NA	NA	-89.5	89.5	-179.5	179.5	0	1500
CMAP_phosphate_WOA_clim_tblWOA_Climatology	phosphate_WOA_clim	tblWOA_Climatology	Objectively Analyzed Climatology for Phosphate World Ocean Atlas	mcmol/L	Observation	In-Situ	Reprocessed	Physics+Chemistry	Monthly Climatology	1° X 1°	NA	NA	-89.5	89.5	-179.5	179.5	0	1500
CMAP_silicate_WOA_clim_tblWOA_Climatology	silicate_WOA_clim	tblWOA_Climatology	Objectively Analyzed Climatology for Silicate World Ocean Atlas	mcmol/L	Observation	In-Situ	Reprocessed	Physics+Chemistry	Monthly Climatology	1° X 1°	NA	NA	-89.5	89.5	-179.5	179.5	0	1500
CMAP_oxygen_WOA_clim_tblWOA_Climatology	oxygen_WOA_clim	tblWOA_Climatology	Objectively Analyzed Climatology for Dissolved Oxygen World Ocean Atlas	mL/L	Observation	In-Situ	Reprocessed	Physics+Chemistry	Monthly Climatology	1° X 1°	NA	NA	-89.5	89.5	-179.5	179.5	0	1500
CMAP_AOU_WOA_clim_tblWOA_Climatology	AOU_WOA_clim	tblWOA_Climatology	Objectively Analyzed Climatology for Apparent Oxygen Utilization (AOU) World Ocean Atlas	mL/L	Observation	In-Situ	Reprocessed	Physics+Chemistry	Monthly Climatology	1° X 1°	NA	NA	-89.5	89.5	-179.5	179.5	0	1500
CMAP_o2sat_WOA_clim_tblWOA_Climatology	o2sat_WOA_clim	tblWOA_Climatology	Objectively Analyzed Climatology for Percent Oxygen Saturation World Ocean Atlas	%	Observation	In-Situ	Reprocessed	Physics+Chemistry	Monthly Climatology	1° X 1°	NA	NA	-89.5	89.5	-179.5	179.5	0	1500
CMAP_conductivity_WOA_clim_tblWOA_Climatology	conductivity_WOA_clim	tblWOA_Climatology	Objectively Analyzed Climatology for Conductivity World Ocean Atlas	Sm-1	Observation	In-Situ	Reprocessed	Physics+Chemistry	Monthly Climatology	1° X 1°	NA	NA	-89.5	89.5	-179.5	179.5	0	1500
